## Supplementary material for "*Trans*-eQTL hotspots shape complex traits by modulating cellular states": Table S1

### Sheet: baseMediumTable
Trait	Base medium	Number of segregants with at least one growth measurement (out of 979 segregants common to Albert et al. 2018 and Bloom et al. 2013)	Number of gQTLs detected by Bloom et al. (2013)	Variance explained by additive gQTLs (as per Bloom et al. (2013))	Nature of growth condition
4-Hydroxybenzaldehyde	YNB	938	10	0.48107	Affect proteins at the plasma membrane
4-NQO	YNB	933	10	0.612602	Oxidative stressor
5-Fluorocytosine	YNB	977	11	0.431602	Anti-fungal drug that inhibits DNA, RNA and protein synthesis
5-Fluorouracil	YNB	973	16	0.596144	DNA and RNA synthesis inhibitor
6-Azauracil	YNB	966	12	0.376051	Depletes intracellular GTP levels and affects transcription elongation
Cadmium_Chloride	YNB	778	6	0.791704	Leads to protein misfolding and aggregation
Caffeine	YNB	976	12	0.252834	Inhibits DNA damage repair pathways
Calcium_Chloride	YNB	924	13	0.322204	Anti-flocculant
Cisplatin	YNB	964	13	0.395588	DNA damaging agent
Cobalt_Chloride	YNB	979	16	0.515722	Hypoxia mimicking agent
Congo_red	YNB	951	14	0.53475	Affects cell wall biogenesis
Copper	YNB	944	14	0.403034	Heavy metal stressor
Cycloheximide	YNB	976	14	0.535916	Inhibits cytoplasmic translation
Diamide	YNB	975	20	0.549612	Oxidative stressor
E6_Berbamine	YNB	977	15	0.453829	Calmodulin antagonist
Ethanol	YNB	942	11	0.528209	Alternative carbon source
Formamide	YNB	971	10	0.307198	Affects RNA metabolism
Galactose	YNB	935	9	0.277374	Alternative carbon source
Hydrogen_Peroxide	YNB	748	6	0.466588	Oxidative stressor
Hydroquinone	YNB	934	10	0.238768	Oxidative stressor
Hydroxyurea	YNB	919	13	0.348526	Inhibits DNA replication
Indoleacetic_Acid	YNB	966	6	0.398969	Inhibitor of TORC1
Lactate	YNB	947	14	0.560201	Acidic stress
Lactose	YNB	976	13	0.621376	Alternative carbon source
Lithium_Chloride	YNB	975	22	0.73608	Osmotic stressor
Magnesium_Chloride	YNB	938	9	0.401706	Reprograms yeast metabolism by releasing glucose catabolite repression of many genes
Maltose	YNB	977	5	0.649982	Alternative carbon source
Manganese_Sulfate	YNB	978	12	0.469267	Heavy metal stressor
Mannose	YNB	929	10	0.309515	Alternative carbon source
Menadione	YNB	977	12	0.466418	Oxidative stressor
Neomycin	YNB	977	19	0.635238	Affects plasma membrane homeostasis
Paraquat	YNB	976	21	0.544969	Oxidative stressor
Raffinose	YNB	643	7	0.385872	Alternative carbon source
SDS	YNB	854	15	0.503492	Affects plasma membrane homeostasis
Sorbitol	YNB	583	8	0.465289	Osmotic stressor
Trehalose	YNB	975	12	0.539561	Alternative carbon source
Tunicamycin	YNB	978	29	0.614811	Inhibitor of glycoprotein synthesis
Xylose	YNB	975	11	0.521914	Alternative carbon source
YNB	YNB	978	18	0.598269	Minimal yeast medium
YNB:ph3	YNB	952	12	0.278011	Acidic stress
YNB:ph8	YNB	862	17	0.430627	Alkaline stress
YPD	YPD	978	17	0.572754	Alternative carbon source
YPD:15C	YPD	977	10	0.462774	Cold stress
YPD:37C	YPD	975	8	0.71234	Heat stress
YPD:4C	YPD	784	12	0.516372	Freezing stress
Zeocin	YNB	930	17	0.546323	Antibiotic that leads to DNA damage stress
