## Supplementary material for "*Trans*-eQTL hotspots shape complex traits by modulating cellular states": Table S2

### Sheet: nSignificantGenes_nColocalizing
condition	nominal_genetic	fdr_genetic	bonferroni_genetic	nominal_QTLEffectR	fdr_5_QTLEffectR	fdr_20_QTLEffectR	nominal_hotspotEffectR	fdr_hotspotEffectR	n_overlappingLocalEQTLs	n_colocalizingLocalEQTLs	n_genesWithAtLeastOneOverlappingLocalEQTL	n_genesWithAtLeastOneColocalizingEQTL	Proportion of variance explained by gQTLs	Proportion of variance explained by trans eQTL hotspots	Total additive heritability	Proportion of Heritability explained by the hotspots	Proportion of variance explained by GQTLs captured by the hotspots
a4-Hydroxybenzaldehyde	3500	3500	262	312	0	0	2388	1530	57	17	57	17	0.471928	0.557975	0.717736	0.77741	1.18233
a4NQO	1586	933	9	384	1	5	2088	1239	55	42	54	41	0.0562939	0.280277	0.571661	0.490285	4.97882
a5-Fluorocytosine	2343	2343	228	365	0	1	2728	2263	20	15	20	15	0.0751017	0.375673	0.78329	0.479609	5.00219
a5-Fluorouracil	2616	2616	401	552	1	72	2388	1890	55	34	55	34	0.180759	0.320075	0.451955	0.708203	1.77073
a6-Azauracil	3272	3272	784	608	3	23	3211	2933	32	17	32	17	0.170849	0.492144	0.701617	0.701442	2.88057
Cadmium_Chloride	313	15	7	257	0	0	756	59	NA	NA	NA	NA	0.517447	0.0372868	0.820897	0.045422	0.0720592
Caffeine	1924	1695	224	454	0	3	2649	2176	19	8	19	8	0.256059	0.259922	0.343148	0.757463	1.01509
Calcium_Chloride	1948	1703	126	403	0	0	2470	1871	45	15	45	15	0.312331	0.262504	0.41138	0.638107	0.840468
Cisplatin	1202	634	64	321	0	8	1203	297	43	19	43	19	0.339463	0.314383	0.394708	0.796495	0.926117
Cobalt_Chloride	2337	2308	313	294	0	15	2296	1772	13	4	13	4	0.519904	0.459091	0.602906	0.761463	0.88303
Congo_red	1299	633	39	299	0	0	754	95	51	25	51	25	0.553314	0.407199	0.679978	0.598842	0.735928
Copper	2031	1771	111	448	0	40	1612	722	58	29	58	29	0.430716	0.323984	0.463446	0.699077	0.752199
Cycloheximide	3289	3289	934	1207	17	1106	2866	2425	55	28	55	28	0.539155	0.530811	0.662553	0.80116	0.984524
Diamide	817	318	46	180	0	0	482	54	61	19	61	19	0.501357	0.483071	0.629801	0.767022	0.963528
E6_Berbamine	1808	1419	81	498	0	0	1799	935	68	30	68	30	0.472008	0.422094	0.579931	0.727834	0.894252
Ethanol	3436	3436	1075	622	2	34	3284	3036	85	56	85	56	0.46722	0.497816	0.576196	0.86397	1.06548
Formamide	3153	3153	263	540	0	6	2303	1672	20	8	20	8	0.301251	0.377105	0.411308	0.916843	1.25179
Galactose	1814	1498	36	301	0	0	1081	246	22	9	22	9	0.278636	0.240969	0.348162	0.692118	0.864815
Hydrogen_Peroxide	2737	2737	591	642	2	3	2752	2240	35	14	35	14	0.471647	0.486265	0.544045	0.893796	1.03099
Hydroquinone	657	111	8	242	0	3	231	17	14	4	14	4	0.265599	0.247704	0.363024	0.682337	0.932626
Hydroxyurea	1367	748	31	460	0	0	2345	1736	34	18	33	18	0.317383	0.254411	0.472247	0.538725	0.801591
Indoleacetic_Acid	2198	2098	286	455	0	21	2370	1805	43	21	43	21	0.283733	0.373449	0.456447	0.818165	1.3162
Lactate	2735	2735	426	463	0	8	2382	1780	43	22	43	22	0.565769	0.497154	0.631996	0.78664	0.878722
Lactose	2681	2681	506	469	0	5	2175	1627	70	30	70	30	0.592596	0.539875	0.660644	0.817195	0.911034
Lithium_Chloride	1318	761	96	207	0	3	1016	243	108	54	108	54	0.59136	0.555794	0.803043	0.69211	0.939857
Magnesium_Chloride	2231	2203	185	535	0	15	2467	1975	27	21	27	21	0.280976	0.278186	0.333845	0.833278	0.990069
Maltose	646	63	19	162	1	6	133	14	14	8	14	8	0.5366	0.209053	0.702093	0.297756	0.389588
Manganese_Sulfate	1791	1349	59	220	0	1	1283	320	36	18	36	18	0.453995	0.429596	0.45809	0.937798	0.946257
Mannose	1850	1624	167	422	1	9	1659	1073	12	7	12	7	0.263417	0.229383	0.285101	0.804567	0.870797
Menadione	3474	3474	884	557	2	15	2949	2684	39	14	39	14	0.440596	0.427557	0.509348	0.839421	0.970408
Neomycin	2410	2410	229	470	0	10	1733	920	74	48	74	48	0.631326	0.572496	0.709986	0.806348	0.906815
Paraquat	2504	2504	53	482	1	1	1281	148	53	35	52	35	0.540293	0.437461	0.655317	0.667557	0.809674
Raffinose	2846	2846	374	531	2	13	2832	2343	30	14	30	14	0.405804	0.417825	0.513147	0.81424	1.02962
SDS	2285	2285	113	570	0	0	1442	580	37	24	37	24	0.399738	0.505747	0.688035	0.73506	1.2652
Sorbitol	2082	1897	98	431	0	0	2601	1978	23	12	23	12	0.416393	0.409999	0.504287	0.813027	0.984644
Trehalose	2727	2727	390	451	0	0	2628	2029	51	26	51	26	0.490583	0.46462	0.58648	0.792218	0.947079
Tunicamycin	1692	1256	44	315	0	0	632	8	92	51	92	51	0.653555	0.556611	0.767354	0.725364	0.851667
Xylose	3434	3434	832	518	0	2	2950	2591	69	30	69	30	0.451168	0.466973	0.577916	0.808029	1.03503
YNB	4190	4190	2074	571	3	25	3766	3584	115	67	115	67	0.590388	0.60754	0.741621	0.819205	1.02905
YNB:ph3	2319	2319	160	466	5	38	1422	795	10	4	10	4	0.237528	0.217514	0.301138	0.722306	0.915738
YNB:ph8	1743	1331	44	732	0	199	826	4	33	14	33	14	0.379513	0.36868	0.497334	0.741312	0.971456
YPD	4171	4171	1510	759	3	60	3928	3795	73	44	73	44	0.59828	0.599763	0.734721	0.816313	1.00248
YPD:15C	2274	2274	57	416	0	0	999	222	31	13	31	13	0.446705	0.564744	0.707362	0.79838	1.26424
YPD:37C	3364	3364	976	654	2	8	2810	2573	23	5	23	5	0.531537	0.621789	0.683646	0.909518	1.16979
YPD:4C	2537	2537	206	490	0	0	2789	2336	48	30	48	30	0.447433	0.467395	0.583042	0.801649	1.04461
Zeocin	3406	3406	622	774	4	280	2705	2231	82	29	81	29	0.49958	0.524087	0.674665	0.776811	1.04906
