## Supplementary material for "*Trans*-eQTL hotspots shape complex traits by modulating cellular states": Table S4

### Sheet: Sheet 1
trait	gQTL_peak_position	n_overlapping_local eQTLs	n_pleiotropic_local eQTLs
Indoleacetic_Acid	chrIII:192715	6	1
Lactose	chrII:485633	16	7
Zeocin	chrII:479201	11	4
Diamide	chrXVI:375193	7	2
Congo_red	chrVIII:101494	17	13
Diamide	chrVIII:101494	13	5
E6_Berbamine	chrVIII:114934	13	7
Formamide	chrVIII:101494	10	3
Indoleacetic_Acid	chrVIII:101246	13	3
Menadione	chrVIII:101494	16	8
YNB	chrVIII:114934	13	5
Zeocin	chrVIII:117504	13	4
a4-Hydroxybenzaldehyde	chrIV:523964	8	2
a6-Azauracil	chrIV:523964	8	8
Caffeine	chrIV:523964	10	2
Lithium_Chloride	chrIV:523964	6	1
YPD:15C	chrIV:546556	8	2
Paraquat	chrIX:214397	16	16
E6_Berbamine	chrI:47660	7	0
Paraquat	chrI:42527	6	3
YNB	chrI:52939	5	2
Copper	chrVIII:208566	11	2
Indoleacetic_Acid	chrIV:975156	9	8
YNB:ph8	chrIV:1008843	5	2
Copper	chrXI:613120	8	5
Lithium_Chloride	chrXI:616713	6	2
YNB	chrXII:646705	22	13
Hydrogen_Peroxide	chrXIII:255485	16	6
Neomycin	chrXIII:270930	14	6
Lithium_Chloride	chrVII:187372	13	10
Manganese_Sulfate	chrVII:187372	9	5
SDS	chrVII:167895	16	14
YPD:4C	chrVII:163315	15	15
E6_Berbamine	chrIX:259266	12	3
YPD	chrIX:31217	14	14
YNB	chrII:391492	15	5
Cisplatin	chrXIII:914575	5	0
Calcium_Chloride	chrXV:554076	14	1
YNB:ph8	chrXV:568141	17	6
YPD:4C	chrXV:559477	16	6
YPD	chrXV:559477	8	2
a6-Azauracil	chrXV:142835	12	6
Calcium_Chloride	chrXV:171150	14	4
Cisplatin	chrXV:189231	19	14
Congo_red	chrXV:163510	12	3
Copper	chrXV:147687	17	5
Cycloheximide	chrXV:185473	17	14
Galactose	chrXV:171150	12	8
Lithium_Chloride	chrXV:150111	12	3
Magnesium_Chloride	chrXV:173814	14	13
Manganese_Sulfate	chrXV:150111	14	7
Neomycin	chrXV:148695	14	11
Raffinose	chrXV:159369	17	8
YNB	chrXV:167627	13	8
Zeocin	chrXV:152141	15	8
Diamide	chrXIII:250460	15	6
a4-Hydroxybenzaldehyde	chrX:661050	7	2
Tunicamycin	chrX:108143	11	4
Zeocin	chrX:108722	13	2
a4NQO	chrXII:657022	12	11
Copper	chrXII:657022	13	11
Ethanol	chrXII:677164	24	22
Lithium_Chloride	chrXII:657022	13	5
Manganese_Sulfate	chrXII:649837	13	6
Neomycin	chrXII:657860	19	11
Tunicamycin	chrXII:661444	20	11
Xylose	chrXII:730778	33	9
YPD	chrXII:663332	19	13
Zeocin	chrXII:649837	19	9
Ethanol	chrXV:396793	36	22
Lactate	chrXV:399654	14	8
Lactose	chrXV:368190	18	8
Trehalose	chrXV:399654	15	11
Hydroxyurea	chrXIII:394731	9	4
Cisplatin	chrXII:950338	7	3
Tunicamycin	chrXI:221202	21	12
Cycloheximide	chrXV:614146	9	4
Lithium_Chloride	chrXV:605290	10	2
a5-Fluorouracil	chrII:516924	12	10
Tunicamycin	chrX:657710	2	1
Tunicamycin	chrIV:1366750	9	6
a5-Fluorocytosine	chrII:133435	6	6
a5-Fluorouracil	chrII:137801	5	3
Hydroquinone	chrIV:474320	10	3
Lithium_Chloride	chrXII:874812	7	5
a4-Hydroxybenzaldehyde	chrXIV:487935	11	3
a5-Fluorocytosine	chrXIV:487935	9	5
Maltose	chrVII:1068261	2	0
Cisplatin	chrXV:555451	12	2
a4NQO	chrXV:171150	12	10
a5-Fluorouracil	chrXV:171745	12	5
Ethanol	chrXV:179850	12	6
Formamide	chrXV:169704	10	5
Hydrogen_Peroxide	chrXV:171745	10	5
Lactate	chrXV:169333	9	5
Lactose	chrXV:171745	9	5
Maltose	chrXV:183788	11	8
Mannose	chrXV:171745	12	7
Sorbitol	chrXV:163510	10	6
Trehalose	chrXV:169704	12	5
Xylose	chrXV:174465	12	6
YNB:ph3	chrXV:163510	10	4
YPD	chrXV:163510	10	5
Tunicamycin	chrXVI:273874	11	6
YNB	chrVII:114332	22	21
E6_Berbamine	chrVII:442339	8	8
Congo_red	chrXI:65661	8	3
a4NQO	chrXV:640881	8	8
a4NQO	chrXII:207339	7	7
Hydroxyurea	chrXII:210539	7	2
Diamide	chrVII:471518	12	1
Lithium_Chloride	chrVII:471518	16	16
Calcium_Chloride	chrXIII:99579	17	10
Diamide	chrXIII:108668	14	5
Lithium_Chloride	chrXIII:143613	19	7
Cobalt_Chloride	chrI:193260	2	0
E6_Berbamine	chrI:193452	2	0
Neomycin	chrI:194020	2	0
a4-Hydroxybenzaldehyde	chrXV:559459	10	1
Galactose	chrXV:554076	10	1
Menadione	chrXV:559477	10	1
YPD:37C	chrXV:559459	10	0
Lactose	chrXII:719400	14	5
Trehalose	chrXII:759162	11	5
YNB:ph8	chrXV:37205	8	4
a4NQO	chrXIV:467028	13	3
Caffeine	chrXIV:469224	9	6
Cycloheximide	chrXIV:466588	9	6
E6_Berbamine	chrXIV:457243	14	8
Hydrogen_Peroxide	chrXIV:466588	9	3
Raffinose	chrXIV:470330	13	6
Xylose	chrXIV:469224	9	7
YPD:4C	chrXIV:469224	9	7
YPD	chrXIV:467028	9	5
Paraquat	chrXIII:869127	7	3
Hydroquinone	chrXV:235233	4	1
Lithium_Chloride	chrIX:104128	6	3
a4NQO	chrXV:983798	3	3
Cobalt_Chloride	chrXII:649837	11	4
E6_Berbamine	chrXIII:84896	12	4
a4-Hydroxybenzaldehyde	chrXIV:373628	13	8
a5-Fluorouracil	chrXIV:377751	13	8
a6-Azauracil	chrXIV:377751	12	3
Cycloheximide	chrXIV:370084	13	3
Ethanol	chrXIV:377751	13	6
Hydroxyurea	chrXIV:377751	15	10
Indoleacetic_Acid	chrXIV:377751	15	9
Lactate	chrXIV:376313	13	6
Lactose	chrXIV:376313	13	5
Magnesium_Chloride	chrXIV:376313	13	8
Menadione	chrXIV:376313	13	5
Neomycin	chrXIV:376313	15	11
SDS	chrXIV:376313	13	9
Sorbitol	chrXIV:376313	13	6
Trehalose	chrXIV:376313	13	5
Xylose	chrXIV:376313	15	8
YNB	chrXIV:376313	13	5
YPD:15C	chrXIV:376313	15	9
YPD:37C	chrXIV:376313	13	5
YPD	chrXIV:376313	13	5
Paraquat	chrXV:459560	5	2
Neomycin	chrV:366285	10	9
YNB	chrV:200759	12	8
Cycloheximide	chrVII:471518	7	1
Lactate	chrXII:759162	7	3
a5-Fluorouracil	chrXIV:486859	8	3
Congo_red	chrII:245747	5	4
Tunicamycin	chrII:233405	6	3
Paraquat	chrIV:1225542	4	1
Hydroxyurea	chrXII:571412	3	2
Paraquat	chrXII:570676	2	2
YNB:ph8	chrXII:571412	3	2
Paraquat	chrXIII:695197	2	0
Zeocin	chrXIII:699680	3	0
a4-Hydroxybenzaldehyde	chrXIII:46211	8	1
Congo_red	chrXIII:47637	9	2
Copper	chrXIII:46211	9	6
Paraquat	chrXIII:51256	9	7
SDS	chrXIII:46211	8	1
Tunicamycin	chrXIII:50109	9	7
YPD:15C	chrXIII:46211	8	2
YPD:4C	chrXIII:45801	8	2
Zeocin	chrXIII:45801	8	2
a5-Fluorocytosine	chrXIII:817301	5	4
a5-Fluorouracil	chrXIII:821488	5	5
Tunicamycin	chrX:250151	3	1
Paraquat	chrXI:643662	2	1
Maltose	chrXI:643662	1	0
