## Supplementary material for "*Trans*-eQTL hotspots shape complex traits by modulating cellular states": Table S5

### Sheet: QTL_and_Genetic_Comparison
condition	nGenesWithData_0.2	nGenesForCor_0.2	QTLGeneticCor_r_0.2	QTLGeneticCor_p_0.2	n_FET_sign_++_0.2	n_FET_sign_+-_0.2	n_FET_sign_-+_0.2	n_FET_sign_--_0.2	FET_sign_odds_0.2	FET_sign_p_0.2	n_FET_sig_both_0.2	n_FET_sig_G_0.2	n_FET_sig_Q_0.2	n_FET_sig_neither_0.2	FET_sig_odds_0.2	FET_sig_p_0.2
a4-Hydroxybenzaldehyde	5186	0	NA		0	0	0	0	0	1	0	3659	0	1527	0	1
a4NQO	5186	5	0.842364	0.0733282	1	1	0	3	NA	0.4	3	904	2	4277	7.0926	0.0403655
a5-Fluorocytosine	5186	1			0	0	0	1	0	1	1	2244	0	2941	NA	0.432896
a5-Fluorouracil	5186	72	0.847694	5.94893e-21	16	0	0	56	NA	2.42936e-16	67	2593	5	2521	13.0271	1.09646e-14
a6-Azauracil	5186	23	0.846116	3.64965e-07	16	0	0	7	NA	4.07902e-06	21	3417	2	1746	5.3646	0.00603224
Cadmium_Chloride	5186	0			0	0	0	0	0	1	0	15	0	5171	0	1
Caffeine	5186	3	0.993613	0.0719899	2	0	0	1	NA	0.333333	2	1626	1	3557	4.37374	0.233723
Calcium_Chloride	5186	0			0	0	0	0	0	1	0	1641	0	3545	0	1
Cisplatin	5186	8	0.813863	0.0139557	3	0	0	5	NA	0.0178571	4	616	4	4562	7.40139	0.00953247
Cobalt_Chloride	5186	15	0.891212	8.24135e-06	9	0	0	6	NA	0.0001998	13	2211	2	2960	8.69852	0.000622465
Congo_red	5186	0			0	0	0	0	0	1	0	619	0	4567	0	1
Copper	5186	40	0.795636	8.51576e-10	21	1	1	17	219.713	3.50149e-09	30	1669	10	3477	6.2474	4.83674e-08
Cycloheximide	5186	1106	0.840549	3.59889e-296	172	2	8	924	8056.44	2.75644e-189	1050	2453	56	1627	12.4292	1.74594e-133
Diamide	5186	0			0	0	0	0	0	1	0	310	0	4876	0	1
E6_Berbamine	5186	0			0	0	0	0	0	1	0	1373	0	3813	0	1
Ethanol	5186	34	0.838138	6.21945e-10	29	0	0	5	NA	3.59381e-06	33	3626	1	1526	13.8846	0.000103638
Formamide	5186	6	-0.881257	0.0203127	6	0	0	0	0	1	6	3279	0	1901	NA	0.0644896
Galactose	5186	0			0	0	0	0	0	1	0	1431	0	3755	0	1
Hydrogen_Peroxide	5186	3	-0.494492	0.670708	3	0	0	0	0	1	3	2778	0	2405	NA	0.15413
Hydroquinone	5186	3	0.522881	0.649714	2	1	0	0	0	1	1	106	2	5077	23.8747	0.0606406
Hydroxyurea	5186	0			0	0	0	0	0	1	0	730	0	4456	0	1
Indoleacetic_Acid	5186	21	0.916501	5.37838e-09	16	0	0	5	NA	4.91425e-05	20	1987	1	3178	31.9731	7.12974e-08
Lactate	5186	8	0.757468	0.0294924	1	0	0	7	NA	0.125	8	2844	0	2334	NA	0.00832942
Lactose	5186	5	0.91414	0.0298092	1	0	0	4	NA	0.2	4	2733	1	2448	3.58196	0.224014
Lithium_Chloride	5186	3	-0.999995	0.00192961	0	0	0	3	0	1	3	727	0	4456	NA	0.0027793
Magnesium_Chloride	5186	15	0.760458	0.000997371	3	0	0	12	NA	0.0021978	12	2098	3	3073	5.85738	0.00226537
Maltose	5186	6	0.901457	0.0140877	3	0	0	3	NA	0.05	5	54	1	5126	467.878	9.54428e-10
Manganese_Sulfate	5186	1			1	0	0	0	0	1	1	1308	0	3877	NA	0.25241
Mannose	5186	9	0.920159	0.00043765	2	0	0	7	NA	0.0277778	9	1553	0	3624	NA	2.00736e-05
Menadione	5186	15	0.847973	6.50894e-05	9	2	0	4	NA	0.010989	15	3619	0	1552	NA	0.00478104
Neomycin	5186	10	0.930611	9.32185e-05	9	0	0	1	NA	0.1	10	2498	0	2678	NA	0.000693296
Paraquat	5186	1			1	0	0	0	0	1	1	2665	0	2520	NA	0.514076
Raffinose	5186	13	0.979809	4.88239e-09	5	0	0	8	NA	0.000777001	13	2894	0	2279	NA	0.000533127
SDS	5186	0			0	0	0	0	0	1	0	2231	0	2955	0	1
Sorbitol	5186	0			0	0	0	0	0	1	0	1821	0	3365	0	1
Trehalose	5186	0			0	0	0	0	0	1	0	2829	0	2357	0	1
Tunicamycin	5186	0			0	0	0	0	0	1	0	1200	0	3986	0	1
Xylose	5186	2			1	0	0	1	NA	0.5	2	3741	0	1443	NA	0.520886
YNB	5186	25	0.875137	1.04224e-08	19	0	1	5	NA	0.000112931	24	4393	1	768	4.19507	0.0962643
YNB:ph3	5186	38	0.860638	4.27122e-12	10	0	1	27	NA	2.32689e-08	35	2193	3	2955	15.7104	2.09701e-10
YNB:ph8	5186	199	0.731397	1.37289e-34	26	1	2	170	1618.21	3.81159e-29	142	1152	57	3835	8.28897	7.91229e-45
YPD	5186	60	0.878448	2.9568e-20	53	0	0	7	NA	2.58929e-09	59	4243	1	883	12.2757	0.000169789
YPD:15C	5186	0			0	0	0	0	0	1	0	2209	0	2977	0	1
YPD:37C	5186	8	0.771377	0.0249861	6	0	0	2	NA	0.0357143	7	3565	1	1613	3.1665	0.233555
YPD:4C	5186	0			0	0	0	0	0	1	0	2493	0	2693	0	1
Zeocin	5186	280	0.763105	1.23534e-54	238	6	3	33	397.233	2.35041e-33	268	3465	12	1441	9.28577	6.05629e-26

### Sheet: hotspot_and_Genetic_Comparison
condition	nGenesWithData	nGenesForCor_0.05	hotspotGeneticCor_r_0.05	hotspotGeneticCor_p_0.05	hotspotGeneticCor_r_ALL	hotspotGeneticCor_p_ALL	n_FET_sig_both_0.05	n_FET_sig_G_0.05	n_FET_sig_H_0.05	n_FET_sig_neither_0.05	FET_sig_odds_0.05	FET_sig_p_0.05
Cadmium_Chloride	5404	51	0.929177	8.0552e-23	0.563569	0	0	14	51	5339	0	1
Maltose	5404	13	0.898506	2.99826e-05	0.5979	0	9	51	4	5340	232.248	9.49397e-16
Hydroquinone	5404	12	0.940442	5.33748e-06	0.636148	0	9	95	3	5297	165.646	5.35503e-14
Copper	5404	670	0.890658	7.63931e-231	0.713902	0	475	1220	195	3514	7.01316	3.81852e-113
Diamide	5404	49	0.911282	9.80755e-20	0.716644	0	38	264	11	5091	66.4043	4.24298e-39
Tunicamycin	5404	6	0.986538	0.00027061	0.758004	0	6	1193	0	4205	NA	0.000118137
Lithium_Chloride	5404	232	0.893881	4.27391e-82	0.763175	0	176	545	56	4627	26.6471	8.87355e-112
Cisplatin	5404	282	0.916422	2.27749e-113	0.772317	0	181	423	101	4699	19.8804	7.00799e-110
YNB:ph8	5404	4	0.933099	0.0669014	0.775583	0	4	1282	0	4118	NA	0.00319563
YPD:15C	5404	207	0.95114	1.3779e-106	0.78204	0	199	2100	8	3097	36.6685	9.62768e-65
Congo_red	5404	88	0.931484	1.56974e-39	0.792372	0	76	523	12	4793	57.9432	1.77847e-61
Hydroxyurea	5404	1677	0.866889	0	0.804662	0	586	133	1091	3594	14.5014	7.53049e-202
Galactose	5404	226	0.948431	9.58867e-114	0.815609	0	200	1238	26	3940	24.4717	1.63165e-89
Calcium_Chloride	5404	1786	0.912284	0	0.822725	0	989	642	797	2976	5.75	1.01181e-171
a4NQO	5404	1189	0.913357	0	0.829142	0	544	354	645	3861	9.19309	1.03508e-173
Paraquat	5404	144	0.908876	8.60849e-56	0.829655	0	142	2612	2	2648	71.9342	1.14096e-39
YNB:ph3	5404	756	0.933501	0	0.831451	0	695	1572	61	3076	22.2841	1.73484e-214
SDS	5404	553	0.941961	2.3518e-263	0.835744	0	517	1727	36	3124	25.9654	3.26531e-165
a5-Fluorocytosine	5404	2186	0.861259	0	0.839416	0	1588	676	598	2542	9.97844	0				0.937165
E6_Berbamine	5404	902	0.929524	0	0.846234	0	647	716	255	3786	13.4068	9.08957e-238
Indoleacetic_Acid	5404	1720	0.908235	0	0.848552	0	1254	756	466	2928	10.4161	1.05052e-302
a4-Hydroxybenzaldehyde	5404	1474	0.918418	0	0.854289	0	1447	2398	27	1532	34.2252	5.08394e-212
Sorbitol	5404	1885	0.91772	0	0.85888	0	1253	572	632	2947	10.2107	1.55079e-302
Mannose	5404	1014	0.92826	0	0.860458	0	745	804	269	3586	12.3447	1.11149e-245
Hydrogen_Peroxide	5404	2155	0.883421	0	0.860907	0	1795	974	360	2275	11.6358	0
Raffinose	5404	2237	0.927204	0	0.869946	0	1869	1084	368	2083	9.75714	9.98488e-301
Neomycin	5404	894	0.916738	0	0.870173	0	848	1667	46	2843	31.4235	5.22236e-254
a5-Fluorouracil	5404	1812	0.900479	0	0.871074	0	1508	1150	304	2442	10.5284	1.43481e-294
Manganese_Sulfate	5404	304	0.95116	3.33164e-156	0.875387	0	272	1021	32	4079	33.9442	8.63002e-140
Zeocin	5404	2132	0.905086	0	0.879143	0	2071	1791	61	1481	28.061	2.19181e-306
Cobalt_Chloride	5404	1686	0.925936	0	0.885256	0	1382	836	304	2882	15.6616	0
Caffeine	5404	2087	0.920977	0	0.886087	0	1347	285	740	3032	19.3505	0
YNB	5404	3440	0.902224	0	0.888294	0	3291	1320	149	644	10.769	1.07676e-174
Formamide	5404	1624	0.912458	0	0.889206	0	1567	1897	57	1883	27.2759	5.77006e-289
YPD:4C	5404	2245	0.936533	0	0.893808	0	1734	797	511	2362	10.0511	0
YPD	5404	3650	0.907668	0	0.895452	0	3504	1010	146	744	17.6619	1.44676e-266
Lactose	5404	1557	0.917294	0	0.896606	0	1429	1318	128	2529	21.4226	0
Cycloheximide	5404	2348	0.920708	0	0.903559	0	2278	1283	70	1773	44.9435	0
Magnesium_Chloride	5404	1882	0.938557	0	0.903908	0	1506	609	376	2913	19.1467	0
Lactate	5404	1692	0.938521	0	0.914774	0	1561	1292	131	2420	22.3208	0
Xylose	5404	2485	0.946945	0	0.921116	0	2317	1575	168	1344	11.7634	1.60178e-251
Trehalose	5404	1944	0.947111	0	0.923996	0	1769	1085	175	2375	22.1105	0
Menadione	5404	2565	0.944143	0	0.924494	0	2519	1280	46	1559	66.6504	0
a6-Azauracil	5404	2804	0.947354	0	0.928365	0	2593	945	211	1655	21.4978	0
YPD:37C	5404	2455	0.95593	0	0.935112	0	2443	1241	12	1708	279.576	0
Ethanol	5404	2899	0.950354	0	0.937165	0	2739	1032	160	1473	24.4147	0
