## Supplementary material for "*Trans*-eQTL hotspots shape complex traits by modulating cellular states": Table S8

### Sheet: Sheet 1
Term	OC	GOID	size	p	odds_ratio.odds ratio	count	expected_count	log2FC	q
ribosomal subunit export from nucle...	BP	GO:0000054	49	0.770429	0.595877	2	3.25524	-0.702766	0.884365
mitotic cell cycle	BP	GO:0000278	395	5.1878e-06	0.239698	7	26.2275	-1.90565	5.63741e-05
conjugation with cellular fusion	BP	GO:0000747	102	0.159253	0.421554	3	6.77267	-1.17476	0.255342
cell morphogenesis	BP	GO:0000902	44	0.364544	0.325254	1	2.92154	-1.54673	0.492592
cytokinesis	BP	GO:0000910	102	0.0141839	0.136938	1	6.77386	-2.75998	0.0444612
invasive growth in response to gluc...	BP	GO:0001403	61	1	0.986378	4	4.05103	-0.0182892	1
cytoplasmic translation	BP	GO:0002181	199	0.466679	0.738743	10	13.1857	-0.398974	0.603664
carbohydrate metabolic process	BP	GO:0005975	318	1.51655e-08	2.8105	49	20.9901	1.22307	6.17993e-07
generation of precursor metabolites...	BP	GO:0006091	207	2.09141e-06	2.83105	33	13.7158	1.26663	3.09909e-05
DNA replication	BP	GO:0006260	158	0.00293211	0.175886	2	10.4947	-2.39158	0.0132759
DNA repair	BP	GO:0006281	304	1.37243e-05	0.178929	4	20.1782	-2.33472	0.00011774
DNA recombination	BP	GO:0006310	250	0.0038108	0.337269	6	16.5131	-1.46058	0.0167881
chromatin organization	BP	GO:0006325	345	0.00241381	0.403918	10	22.9156	-1.19633	0.0119228
DNA-templated transcription, initia...	BP	GO:0006352	78	0.0625209	0.180372	1	5.18182	-2.37346	0.125814
DNA-templated transcription, termin...	BP	GO:0006353	42	0.112137	0	0	2.79021	#NUM!	0.192404
DNA-templated transcription, elonga...	BP	GO:0006354	99	0.00176476	0	0	6.57692	#NUM!	0.00927924
transcription by RNA polymerase I	BP	GO:0006360	66	0.12928	0.214158	1	4.38462	-2.13245	0.215028
rRNA processing	BP	GO:0006364	355	3.87288e-06	0.192982	5	23.2787	-2.21901	5.26066e-05
transcription by RNA polymerase II	BP	GO:0006366	523	4.78374e-06	0.308579	12	34.7083	-1.53225	5.56964e-05
transcription by RNA polymerase III	BP	GO:0006383	40	0.518377	0.358678	1	2.65734	-1.40998	0.649668
mRNA processing	BP	GO:0006397	212	0.000586778	0.196037	3	14.0422	-2.22673	0.0039852
RNA catabolic process	BP	GO:0006401	154	0.621084	0.765514	8	10.2254	-0.354086	0.749902
translational initiation	BP	GO:0006413	69	0.325278	0.417007	2	4.57831	-1.19482	0.453165
translational elongation	BP	GO:0006414	339	4.73172e-06	0.168238	4	21.4271	-2.42137	5.56964e-05
regulation of translation	BP	GO:0006417	133	0.217243	0.543088	5	8.83412	-0.821158	0.324868
tRNA aminoacylation for protein tra...	BP	GO:0006418	39	0.109678	0	0	2.59091	#NUM!	0.190187
protein folding	BP	GO:0006457	111	0.0818024	1.72673	12	7.37155	0.702995	0.149509
protein phosphorylation	BP	GO:0006468	232	0.892555	1.04376	16	15.3991	0.0552234	0.96991
protein dephosphorylation	BP	GO:0006470	72	1	0.824798	4	4.78322	-0.257981	1
protein glycosylation	BP	GO:0006486	77	0.168775	1.64295	8	5.11449	0.645409	0.262003
protein lipidation	BP	GO:0006497	48	0.373352	0.297181	1	3.18881	-1.67302	0.494767
cellular amino acid metabolic proce...	BP	GO:0006520	263	0.800404	0.90689	16	17.4629	-0.126219	0.899765
protein targeting	BP	GO:0006605	194	1	0.924698	12	12.8814	-0.10225	1
lipid metabolic process	BP	GO:0006629	345	0.117984	1.36807	30	22.9076	0.389138	0.200328
vitamin metabolic process	BP	GO:0006766	61	1	0.987311	4	4.04749	-0.0170291	1
ion transport	BP	GO:0006811	380	0.668965	1.08731	27	25.1087	0.104773	0.790155
amino acid transport	BP	GO:0006865	57	1	0.780007	3	3.78208	-0.334219	1
lipid transport	BP	GO:0006869	72	0.630011	0.608251	3	4.78071	-0.672262	0.755087
cellular ion homeostasis	BP	GO:0006873	153	0.620458	0.770794	8	10.1608	-0.34494	0.749902
exocytosis	BP	GO:0006887	60	0.184947	0.236248	1	3.98532	-1.99469	0.281742
endocytosis	BP	GO:0006897	125	0.470339	1.22792	10	8.3042	0.268088	0.603664
response to osmotic stress	BP	GO:0006970	91	0.0514337	1.95974	11	6.04545	0.863581	0.108879
cellular response to DNA damage sti...	BP	GO:0006974	354	1.31962e-05	0.230442	6	23.4928	-1.96919	0.00011774
response to oxidative stress	BP	GO:0006979	124	0.000651924	2.62437	19	8.23488	1.20618	0.0041362
nucleus organization	BP	GO:0006997	72	0.236555	0.398457	2	4.78238	-1.25773	0.347373
mitochondrion organization	BP	GO:0007005	273	0.168724	1.37881	24	18.13	0.404654	0.262003
cytoskeleton organization	BP	GO:0007010	260	0.0729337	0.550424	10	17.2697	-0.788244	0.141526
peroxisome organization	BP	GO:0007031	52	0.00656446	2.98743	9	3.45455	1.38143	0.0247283
vacuole organization	BP	GO:0007033	100	0.0654808	0.283106	2	6.6422	-1.73166	0.130163
chromosome segregation	BP	GO:0007059	222	0.00533017	0.315248	5	14.7302	-1.55878	0.0217205
cell budding	BP	GO:0007114	58	0.434316	0.499262	2	3.85315	-0.946037	0.566348
pseudohyphal growth	BP	GO:0007124	75	1	1.00457	5	4.97904	0.00606175	1
tRNA processing	BP	GO:0008033	128	0.0174482	0.219063	2	8.50052	-2.08755	0.0526676
biological_process	BP	GO:0008150	6470	0.0583833	2.33777	375	368.882	0.0237303	0.120462
protein alkylation	BP	GO:0008213	52	0.580485	0.559808	2	3.45455	-0.788496	0.711422
RNA splicing	BP	GO:0008380	158	0.00291191	0.176428	2	10.4654	-2.38756	0.0132759
carbohydrate transport	BP	GO:0008643	51	1	0.880485	3	3.37689	-0.170735	1
oligosaccharide metabolic process	BP	GO:0009311	56	0.269558	1.70418	6	3.70603	0.69509	0.382069
response to heat	BP	GO:0009408	74	0.029451	2.22757	10	4.91608	1.02442	0.0750081
RNA modification	BP	GO:0009451	182	0.000659762	0.153816	2	11.9406	-2.5778	0.0041362
membrane invagination	BP	GO:0010324	0	1	0	0	0	#NUM!	1
protein transport	BP	GO:0015031	661	0.000242484	0.475267	23	43.8819	-0.931992	0.00188213
nucleobase-containing compound tran...	BP	GO:0015931	216	0.0926981	0.530755	8	14.3471	-0.842691	0.164237
vesicle organization	BP	GO:0016050	117	0.0234854	0.240522	2	7.77001	-1.95792	0.0660022
endosomal transport	BP	GO:0016197	90	0.029914	0.155698	1	5.97902	-2.57991	0.0750152
histone modification	BP	GO:0016570	137	0.0817427	0.416538	4	9.1014	-1.18609	0.149509
peptidyl-amino acid modification	BP	GO:0018193	225	0.683052	0.85733	13	14.9397	-0.200641	0.799723
signaling	BP	GO:0023052	346	0.044682	0.577503	14	22.97	-0.714321	0.0984211
regulation of protein modification ...	BP	GO:0031399	164	0.522126	1.21815	13	10.8875	0.25584	0.649668
transposition	BP	GO:0032196	114	0.006631	0.12319	1	7.5104	-2.90889	0.0247283
telomere organization	BP	GO:0032200	84	0.0432778	0.167238	1	5.57749	-2.47962	0.0972844
mitochondrial translation	BP	GO:0032543	171	0.431667	0.688503	8	11.2793	-0.495605	0.566348
monocarboxylic acid metabolic proce...	BP	GO:0032787	195	1.1438e-05	2.69117	30	12.9387	1.21327	0.000116525
regulation of organelle organizatio...	BP	GO:0033043	319	0.0148784	0.487658	11	21.1701	-0.944525	0.045758
response to chemical	BP	GO:0042221	572	0.0766902	1.33176	48	37.9271	0.339807	0.147044
ribosome assembly	BP	GO:0042255	79	0.818675	0.746968	4	5.24733	-0.391585	0.91358
ribosomal large subunit biogenesis	BP	GO:0042273	121	0.0243179	0.232171	2	8.03846	-2.00692	0.0671833
ribosomal small subunit biogenesis	BP	GO:0042274	147	0.00404134	0.189775	2	9.75721	-2.28647	0.0168907
response to starvation	BP	GO:0042594	68	0.13319	1.89227	8	4.51748	0.824481	0.217989
snoRNA processing	BP	GO:0043144	45	0.365666	0.317682	1	2.98899	-1.57966	0.492592
protein acylation	BP	GO:0043543	76	0.240439	0.376563	2	5.04895	-1.33598	0.349925
sporulation	BP	GO:0043934	178	0.355022	1.31298	15	11.7614	0.350899	0.490411
cellular respiration	BP	GO:0045333	111	0.0184987	2.07153	14	7.35997	0.927655	0.0548234
Golgi vesicle transport	BP	GO:0048193	199	0.000216826	0.138207	2	13.2157	-2.72418	0.00176713
organelle fusion	BP	GO:0048284	107	0.00964232	0.130379	1	7.10467	-2.82877	0.0327437
organelle fission	BP	GO:0048285	286	0.0509607	0.550832	11	18.947	-0.784466	0.108879
organelle inheritance	BP	GO:0048308	60	0.79673	0.737559	3	3.98601	-0.409984	0.899765
regulation of transport	BP	GO:0051049	103	0.687229	0.713212	5	6.84266	-0.452629	0.799723
regulation of DNA metabolic process	BP	GO:0051052	111	0.0331093	0.254052	2	7.37155	-1.88197	0.0805495
nuclear transport	BP	GO:0051169	174	0.043	0.408013	5	11.5594	-1.20907	0.0972844
meiotic cell cycle	BP	GO:0051321	327	1	0.97092	21	21.5542	-0.0375801	1
proteolysis involved in cellular pr...	BP	GO:0051603	242	0.233326	0.659361	11	16.0769	-0.547488	0.345747
protein maturation	BP	GO:0051604	85	1	0.87668	5	5.64685	-0.175519	1
regulation of cell cycle	BP	GO:0051726	289	0.0279198	0.491086	10	19.1725	-0.939037	0.0746052
transmembrane transport	BP	GO:0055085	468	0.0797254	1.3644	40	30.8108	0.376563	0.149371
nucleobase-containing small molecul...	BP	GO:0055086	303	0.000303089	2.0626	37	20.0837	0.881498	0.00224561
membrane fusion	BP	GO:0061025	64	0.0208823	0	0	4.24952	#NUM!	0.0597162
protein modification by small prote...	BP	GO:0070647	197	0.0130711	0.357682	5	13.0828	-1.38768	0.0426116
organelle assembly	BP	GO:0070925	176	0.0435691	0.403163	5	11.6903	-1.22531	0.0972844
cell wall organization or biogenesi...	BP	GO:0071554	278	0.000437277	2.06203	34	18.3882	0.886757	0.00309897
molecular_function	MF	GO:0003674	6457	0.0921738	2.06965	374	368.141	0.0227797	0.164237
DNA binding	MF	GO:0003677	623	8.64772e-07	0.321712	15	41.1937	-1.45746	1.5662e-05
chromatin binding	MF	GO:0003682	137	0.0347967	0.309256	3	9.09981	-1.60087	0.0822009
DNA-binding transcription factor ac...	MF	GO:0003700	191	0.007046	0.293645	4	12.6711	-1.66347	0.0255222
RNA binding	MF	GO:0003723	1066	4.37661e-10	0.320421	25	65.7918	-1.39598	3.56693e-08
mRNA binding	MF	GO:0003729	188	0.133736	0.535167	7	12.4851	-0.834786	0.217989
structural constituent of ribosome	MF	GO:0003735	235	0.788921	0.88879	14	15.5683	-0.153188	0.899259
GTPase activity	MF	GO:0003924	81	0.371688	0.536844	3	5.38112	-0.842944	0.494767
helicase activity	MF	GO:0004386	114	0.00667513	0.122163	1	7.56813	-2.91994	0.0247283
nuclease activity	MF	GO:0004518	171	0.058325	0.417635	5	11.3107	-1.17769	0.120462
guanyl-nucleotide exchange factor a...	MF	GO:0005085	54	0.263506	0.263241	1	3.58741	-1.84294	0.376768
structural molecule activity	MF	GO:0005198	373	0.666232	0.877143	22	24.6891	-0.166369	0.790155
cytoskeletal protein binding	MF	GO:0008092	103	0.159785	0.417021	3	6.84266	-1.18959	0.255342
transcription factor binding	MF	GO:0008134	105	0.009592	0.132887	1	6.97431	-2.80205	0.0327437
translation factor activity, RNA bi...	MF	GO:0008135	59	0.183079	0.240321	1	3.91958	-1.9707	0.281527
methyltransferase activity	MF	GO:0008168	99	1	0.90548	6	6.57462	-0.131946	1
peptidase activity	MF	GO:0008233	178	0.167746	0.568878	7	11.7963	-0.752908	0.262003
lipid binding	MF	GO:0008289	124	0.197226	1.52227	12	8.23632	0.542962	0.297665
kinase activity	MF	GO:0016301	232	0.281366	0.691088	11	15.4018	-0.485597	0.395367
oxidoreductase activity	MF	GO:0016491	349	3.01288e-07	2.49533	49	23.1126	1.0841	7.01571e-06
transferase activity	MF	GO:0016740	940	0.829508	0.956669	60	62.1217	-0.0501357	0.91358
transferase activity, transferring ...	MF	GO:0016757	107	0.0293907	1.97657	13	7.10839	0.870917	0.0750081
nucleotidyltransferase activity	MF	GO:0016779	132	0.0118733	0.21277	2	8.74325	-2.12817	0.0394969
hydrolase activity	MF	GO:0016787	1091	0.497456	0.897789	66	71.6894	-0.119294	0.633479
phosphatase activity	MF	GO:0016791	106	0.691785	1.15029	8	7.04196	0.184023	0.799723
hydrolase activity, acting on glyco...	MF	GO:0016798	78	0.101445	1.85982	9	5.16376	0.801502	0.177801
lyase activity	MF	GO:0016829	109	1	0.964653	7	7.23493	-0.047625	1
isomerase activity	MF	GO:0016853	74	0.00101233	3.06568	13	4.91437	1.40343	0.0061115
ligase activity	MF	GO:0016874	114	0.0338499	0.247106	2	7.57078	-1.92044	0.0811403
rRNA binding	MF	GO:0019843	141	0.0825508	0.409813	4	9.2475	-1.20906	0.149509
enzyme binding	MF	GO:0019899	205	0.0306131	0.414497	6	13.6189	-1.18257	0.0756051
transmembrane transporter activity	MF	GO:0022857	363	0.125503	1.35316	31	23.9064	0.374871	0.210897
enzyme regulator activity	MF	GO:0030234	272	0.0598203	1.52103	26	18.0668	0.525173	0.121884
triplet codon-amino acid adaptor ac...	MF	GO:0030533	299	4.75309e-09	0	0	18.8769	#NUM!	2.58251e-07
RNA modification guide activity	MF	GO:0030555	71	0.013892	0	0	4.65895	#NUM!	0.0443999
protein binding, bridging	MF	GO:0030674	64	1	0.936179	4	4.25175	-0.0880562	1
ubiquitin-like protein binding	MF	GO:0032182	47	0.551615	1.31042	4	3.12238	0.357355	0.681161
histone binding	MF	GO:0042393	49	0.257123	0.290935	1	3.25524	-1.70277	0.370894
ion binding	MF	GO:0043167	1586	0.0015913	0.664576	78	104.487	-0.421775	0.0086965
unfolded protein binding	MF	GO:0051082	84	0.823938	1.08222	6	5.58042	0.104589	0.91358
cellular_component	CC	GO:0005575	6476	0.0775813	2.26173	375	369.224	0.0223931	0.147044
extracellular region	CC	GO:0005576	128	0.0286903	1.90764	15	8.47534	0.823619	0.0750081
cell wall	CC	GO:0005618	121	0.00802018	2.19989	16	8.00906	0.998367	0.0284193
nucleus	CC	GO:0005634	2438	6.94625e-13	0.43171	92	157.13	-0.772255	1.13224e-10
chromosome	CC	GO:0005694	499	1.243e-05	0.325861	12	33.0752	-1.46271	0.00011774
nucleolus	CC	GO:0005730	386	6.07359e-07	0.176371	5	25.2897	-2.33855	1.23749e-05
cytoplasm	CC	GO:0005737	4746	1.89835e-06	1.97407	327	290.275	0.171869	3.09431e-05
mitochondrion	CC	GO:0005739	1214	6.8116e-08	1.90284	123	79.4147	0.63118	1.9089e-06
mitochondrial envelope	CC	GO:0005740	439	7.02661e-08	2.40583	59	29.0881	1.02029	1.9089e-06
vacuole	CC	GO:0005773	523	0.0261341	1.45489	47	34.4855	0.44667	0.0709976
peroxisome	CC	GO:0005777	87	0.00160058	2.75892	14	5.77972	1.27636	0.0086965
endoplasmic reticulum	CC	GO:0005783	675	0.36542	1.14806	50	44.6786	0.162343	0.492592
Golgi apparatus	CC	GO:0005794	282	0.0064783	0.397894	8	18.7244	-1.22685	0.0247283
microtubule organizing center	CC	GO:0005815	87	0.00401174	0	0	5.77568	#NUM!	0.0168907
ribosome	CC	GO:0005840	368	0.516778	0.844561	21	24.3751	-0.215019	0.649668
cytoskeleton	CC	GO:0005856	251	0.0505224	0.511786	9	16.6544	-0.88791	0.108879
plasma membrane	CC	GO:0005886	541	0.00255536	1.62827	53	35.6229	0.573186	0.0122507
cellular bud	CC	GO:0005933	252	0.0195607	0.449543	8	16.7296	-1.06433	0.0569355
cell cortex	CC	GO:0005938	175	0.877172	1.03608	12	11.6218	0.0461996	0.959591
endomembrane system	CC	GO:0012505	1086	0.0669075	0.75996	58	71.8329	-0.308592	0.131397
membrane	CC	GO:0016020	2112	0.00192548	1.40231	165	136.374	0.274899	0.0098079
site of polarized growth	CC	GO:0030427	275	0.00108348	0.302825	6	18.2501	-1.60487	0.00630741
cytoplasmic vesicle	CC	GO:0031410	282	0.0358258	0.503723	10	18.731	-0.905427	0.083423
